# CiDRE^+^ M2c macrophages hijacked by SARS-CoV-2 cause COVID-19 severity

**DOI:** 10.1101/2022.09.30.510331

**Authors:** Yuichi Mitsui, Tatsuya Suzuki, Kanako Kuniyoshi, Jun Inamo, Kensuke Yamaguchi, Mariko Komuro, Junya Watanabe, Mio Edamoto, Songling Li, Tsukasa Kouno, Seiya Oba, Tadashi Hosoya, Shohei Koyama, Nobuo Sakaguchi, Daron M. Standley, Jay W. Shin, Shizuo Akira, Shinsuke Yasuda, Yasunari Miyazaki, Yuta Kochi, Atsushi Kumanogoh, Toru Okamoto, Takashi Satoh

## Abstract

Infection of the lungs with severe acute respiratory syndrome coronavirus 2 (SARS-CoV-2) via the angiotensin I converting enzyme 2 (ACE2) receptor induces a type of systemic inflammation known as a cytokine storm. However, the precise mechanisms involved in severe coronavirus disease 2019 (COVID-19) pneumonia are unknown. Here, we show that interleukin-10 (IL-10) changed normal alveolar macrophages into ACE2-expressing M2c-type macrophages that functioned as spreading vectors for SARS-CoV-2 infection. The depletion of alveolar macrophages and blockade of IL-10 attenuated SARS-CoV-2 pathogenicity. Furthermore, genome-wide association and quantitative trait locus analyses identified novel mRNA transcripts in human patients, COVID-19 infectivity enhancing dual receptor (CiDRE), which has unique synergistic effects within the IL-10-ACE2 system in M2c-type macrophages. Our results demonstrate that alveolar macrophages stimulated by IL-10 are key players in severe COVID-19. Collectively, CiDRE expression levels are potential risk factors that predict COVID-19 severity, and CiDRE inhibitors might be useful as COVID-19 therapies.

**Graphical abstract:** 
