## Supplemental Table 3 for "CiDRE^+^ M2c macrophages hijacked by SARS-CoV-2 cause COVID-19 severity"

### Sheet: Table. S3
		All patients (n = 122)	Stable (n =95)	Progressive (n = 27)	P value
	Characteristics
	Median age (range)	63.5 (23-89)	63 (23-88)	69 (39-89)	0.26
	Gender, n (%)
	Male	83 (68)	61 (64.2)	22 (81.5)	0.11
	Female	39 (32)	34 (35.8)	5 (18.5)	0.11
	Body mass index (kg/m2), mean (SD)	23.4 (4.2)	23.2 (3.6)	24.1 (5.7)	0.32
	Current smoking, n (%)	17 (13.9)	12 (12.6)	5 (18.5)	0.53
	Severity on admission, n (%)
	Mild	73 (59.8)	52 (54.7)	21 (77.8)	-
	Moderate	45 (36.9)	39 (41.1)	6 (22.2)	-
	Severe	4 (3.3)	4 (4.2)	0 (0)	-
	Comorbidities, n (%)
	Hypertension	45 (36.9)	30 (31.6)	15 (55.6)	0.04*
	Dyslipidemia	20 (16.4)	18 (19)	2 (7.4)	0.24
	Diabetes mellitus	31 (25.4)	23 (24.2)	8 (29.6)	0.62
	Asthma	7 (5.7)	6 (6.4)	1 (3.7)	>0.9999
	Chronic obstructive pulmonary disease	0 (0)	0 (0)	0 (0)	-
	Chronic kidney disease	39 (32)	23 (24.2)	16 (59.3)	0.001*
	Thrombosis	8 (6.6)	4 (4.2)	4 (14.8)	0.07
	Laboratory data on admission, median (IQR)
	White blood cell count (×103/μL)	5.3 (4.2-6.8)	5.2 (4.1-6.6)	5.3 (4.2-7.6)	0.68
	Lymphocyte count (/μL)	970 (684.6-1271.2)	998.2 (684-1260)	873.3 (635.5-1357)	0.89
	Hemoglobin (g/dL)	14.4 (12.7-15.5)	14.4 (12.7-15.6)	14.1 (12.3-15.5)	0.91
	Platelet count (×104/μL)	18.1 (16.0-22.9)	18.4 (16.3-23.1)	16.7 (13.8-21.7)	0.09
	Lactate dehydrogenase (U/L)	262 (208.5-352.8)	262 (208-354)	262 (203-352)	0.76
	Creatinine (mg/dL)	0.9 (0.7-1.1)	0.85 (0.67-0.97)	1.1 (0.82-1.47)	0.0008*
	C reactive protein (mg/dL)	5.5 (2.2-10.6)	2.3 (0.74-6.9)	3.2 (1.1-6.8)	0.6
	D-dimer (μg/mL)	0.6 (0.5-1.4)	2.1 (0.72-3.8)	0.67 (0.50-1.2)	0.003*
	Procalcitonin (ng/mL)	0.06 (0.04-0.1)	0.06 (0.03-0.1)	0.08 (0.05-0.19)	0.018*
	Treatment, n (%)
	Oxygen therapy	66 (54.1)	43 (45.3)	23 (85.2)	0.0003*
	Mechanical ventilation	20 (16.4)	13 (13.7)	7 (25.9)	0.14
	Use of glucocorticoid	70 (57.4)	49 (51.6)	21 (77.8)	0.016*
	Renal replacement therapy	8 (6.6)	3 (3.2)	4 (14.8)	0.04*
	Clinical outcome
	Death, n (%)	6 (4.9)	0 (0)	6 (22.2)	<0.0001*
