## Supplemental Table 5 for "CiDRE^+^ M2c macrophages hijacked by SARS-CoV-2 cause COVID-19 severity"

### Sheet: SI_Gene_annotation_hybrid_trans
seqname	source	feature	start	end	score	strand	frame	attribute
chr21	FLAIR	transcript	33229938	33296953	.	+	.	gene_id "ENSG00000249624.10"; transcript_id "a5678a24-c82b-4678-9624-07518a3f365b";
chr21	FLAIR	exon	33229938	33230216	.	+	.	gene_id "ENSG00000249624.10"; transcript_id "a5678a24-c82b-4678-9624-07518a3f365b"; exon_number "0";
chr21	FLAIR	exon	33241886	33241977	.	+	.	gene_id "ENSG00000249624.10"; transcript_id "a5678a24-c82b-4678-9624-07518a3f365b"; exon_number "1";
chr21	FLAIR	exon	33243673	33243714	.	+	.	gene_id "ENSG00000249624.10"; transcript_id "a5678a24-c82b-4678-9624-07518a3f365b"; exon_number "2";
chr21	FLAIR	exon	33244951	33245074	.	+	.	gene_id "ENSG00000249624.10"; transcript_id "a5678a24-c82b-4678-9624-07518a3f365b"; exon_number "3";
chr21	FLAIR	exon	33246718	33246890	.	+	.	gene_id "ENSG00000249624.10"; transcript_id "a5678a24-c82b-4678-9624-07518a3f365b"; exon_number "4";
chr21	FLAIR	exon	33248709	33248854	.	+	.	gene_id "ENSG00000249624.10"; transcript_id "a5678a24-c82b-4678-9624-07518a3f365b"; exon_number "5";
chr21	FLAIR	exon	33252662	33252830	.	+	.	gene_id "ENSG00000249624.10"; transcript_id "a5678a24-c82b-4678-9624-07518a3f365b"; exon_number "6";
chr21	FLAIR	exon	33268394	33268517	.	+	.	gene_id "ENSG00000249624.10"; transcript_id "a5678a24-c82b-4678-9624-07518a3f365b"; exon_number "7";
chr21	FLAIR	exon	33276596	33276753	.	+	.	gene_id "ENSG00000249624.10"; transcript_id "a5678a24-c82b-4678-9624-07518a3f365b"; exon_number "8";
chr21	FLAIR	exon	33279752	33279918	.	+	.	gene_id "ENSG00000249624.10"; transcript_id "a5678a24-c82b-4678-9624-07518a3f365b"; exon_number "9";
chr21	FLAIR	exon	33283094	33283241	.	+	.	gene_id "ENSG00000249624.10"; transcript_id "a5678a24-c82b-4678-9624-07518a3f365b"; exon_number "10";
chr21	FLAIR	exon	33288104	33288261	.	+	.	gene_id "ENSG00000249624.10"; transcript_id "a5678a24-c82b-4678-9624-07518a3f365b"; exon_number "11";
chr21	FLAIR	exon	33296184	33296953	.	+	.	gene_id "ENSG00000249624.10"; transcript_id "a5678a24-c82b-4678-9624-07518a3f365b"; exon_number "12";
chr21	FLAIR	transcript	33229938	33296953	.	+	.	gene_id "ENSG00000249624.10"; transcript_id "eb7c5ef9-c49b-415b-8f74-9a802c0444a1";
chr21	FLAIR	exon	33229938	33230216	.	+	.	gene_id "ENSG00000249624.10"; transcript_id "eb7c5ef9-c49b-415b-8f74-9a802c0444a1"; exon_number "0";
chr21	FLAIR	exon	33241840	33241977	.	+	.	gene_id "ENSG00000249624.10"; transcript_id "eb7c5ef9-c49b-415b-8f74-9a802c0444a1"; exon_number "1";
chr21	FLAIR	exon	33243673	33243714	.	+	.	gene_id "ENSG00000249624.10"; transcript_id "eb7c5ef9-c49b-415b-8f74-9a802c0444a1"; exon_number "2";
chr21	FLAIR	exon	33244951	33245074	.	+	.	gene_id "ENSG00000249624.10"; transcript_id "eb7c5ef9-c49b-415b-8f74-9a802c0444a1"; exon_number "3";
chr21	FLAIR	exon	33246718	33246890	.	+	.	gene_id "ENSG00000249624.10"; transcript_id "eb7c5ef9-c49b-415b-8f74-9a802c0444a1"; exon_number "4";
chr21	FLAIR	exon	33248709	33248854	.	+	.	gene_id "ENSG00000249624.10"; transcript_id "eb7c5ef9-c49b-415b-8f74-9a802c0444a1"; exon_number "5";
chr21	FLAIR	exon	33252662	33252830	.	+	.	gene_id "ENSG00000249624.10"; transcript_id "eb7c5ef9-c49b-415b-8f74-9a802c0444a1"; exon_number "6";
chr21	FLAIR	exon	33268394	33268517	.	+	.	gene_id "ENSG00000249624.10"; transcript_id "eb7c5ef9-c49b-415b-8f74-9a802c0444a1"; exon_number "7";
chr21	FLAIR	exon	33276596	33276753	.	+	.	gene_id "ENSG00000249624.10"; transcript_id "eb7c5ef9-c49b-415b-8f74-9a802c0444a1"; exon_number "8";
chr21	FLAIR	exon	33279752	33279918	.	+	.	gene_id "ENSG00000249624.10"; transcript_id "eb7c5ef9-c49b-415b-8f74-9a802c0444a1"; exon_number "9";
chr21	FLAIR	exon	33283094	33283241	.	+	.	gene_id "ENSG00000249624.10"; transcript_id "eb7c5ef9-c49b-415b-8f74-9a802c0444a1"; exon_number "10";
chr21	FLAIR	exon	33288104	33288261	.	+	.	gene_id "ENSG00000249624.10"; transcript_id "eb7c5ef9-c49b-415b-8f74-9a802c0444a1"; exon_number "11";
chr21	FLAIR	exon	33296184	33296953	.	+	.	gene_id "ENSG00000249624.10"; transcript_id "eb7c5ef9-c49b-415b-8f74-9a802c0444a1"; exon_number "12";
