## Supplemental Table 6 for "CiDRE^+^ M2c macrophages hijacked by SARS-CoV-2 cause COVID-19 severity"

### Sheet: Primers
	Gene	Sequence	Source
	mouse Ace2	Forward: 5' TGGGCAAACTCTATGCTG 3' Reverse: 5' TTCATTGGCTCCGTTTCTTA 3'	doi:10.3390/v13040645
	mouse Cd147	Forward: 5' ACTGGGGAAGAAGAGGCAAT 3' Reverse: 5' AACCAACACCAGGACCTCAG 3'	doi:10.1371/journal.pone.0112118
	mouse Nrp1	Forward: 5' ACAAATGTGGCGGGACCATA 3' Reverse: 5' CCGGAGCTTGGATTAGCCAT 3'	doi:10.1038/s41598-017-11287-w
	mouse Furin	Forward: 5' CATGACTACTCTGCTGATGG 3' Reverse: 5' GAACGAGAGTGAACTTGGTC 3'	doi:10.4049/jimmunol.1700808
	mouse Tmprss2	Forward: 5' AATCGGTGTGTTCGCCTCTAC 3' Reverse: 5' CGTAGTTCTCGTTCCAGTCGT 3'	doi:10.1038/s41598-021-03273-0
	mouse Siglec1	Forward: 5' GCTGGTGGACAAGCGTTTC 3' Reverse: 5' TTCAAGTCTTTGAGCAACAGGT 3'	doi: 10.1038/cr.2015.108
	mouse Fcgr1	Forward: 5' GTCGGTGGGGAAGTGGTTAAT 3' Reverse: 5' CCCCTCACACCATAAAGTGAC 3'	doi: 10.1126/science.abf3316
	mouse Il6ra	Forward: 5' AGACCTGGGACCCGAGTTAC 3' Reverse: 5' AAGGTCAAGCTCCTCCTTCC 3'	doi:10.1016/j.cell.2020.05.054
	mouse Mki67	Forward: 5' AGTCTCTGGAGAGTCTGATGTTA 3' Reverse: 5' ACTTCTTGGTGCATACAATGTC 3'	doi:10.1038/s41467-017-01869-7
	mouse β-actin	Forward: 5' CATCCGTAAAGACCTCTATGCCAAC 3' Reverse: 5' ATGGAG CCACCGATCCACA 3'	doi:10.1038/cddis.2016.270
	hamster Il6	Forward: 5' GGACAATGACTATGTGTTGTTAGA 3' Reverse: 5' AGGCAAATTTCCCAATTGTATCCAG 3'	doi:10.1038/s41467-021-24013-y
	hamster Cxcl10	Forward: 5' TACGTCGGCCTATGGCTACT 3' Reverse: 5' TTGGGGACTCTTGTCACTGG 3'	doi:10.1038/s41467-021-24013-y
	hamster Ccl5	Forward: 5' TCAGCTTGGTTTGGGAGCAA 3' Reverse: 5' TGAAGTGCTGGTTTCTTGGGT 3'	doi:10.1038/s41467-021-24013-y
	hamster β-actin	Forward: 5' TTGCTGACAGGATGCAGAAG 3' Reverse: 5' GTACTTGCGCTCAGGAGGAG 3'	doi:10.1038/s41467-021-24013-y
	SARS-CoV-2 N	Forward: 5' AAATTTTGGGGACCAGGAAC 3' Reverse: 5' TGGCAGCTGTGTAGGTCAAC 3'	provided by FASMAC
	SARS-CoV-2 subgenomic N	Forward: 5' CCAGGTAACAAACCAACCAACTTTCG 3' Reverse: 5' GGTTACTGCCAGTTGAATCTGAGG 3'	doi:10.1038/s43587-022-00170-7
	human ACE2	Forward: 5' GGGATCAGAGATCGGAAGAAGAAA 3' Reverse: 5' AGGAGGTCTGAACATCATCAGTG 3'	doi:10.1038/s41433-020-0939-4
	human IL10RB (exon 1-2)	Forward: 5' GTGGAGCCTTGGGAGCTG 3' Reverse: 5' GAAAGTCAGGTTCCCTTTGG 3'	self-designed
	human IFNAR2 (exon 8-9)	Forward: 5' AGAAATAGCCTCCCCAAAGTC 3' Reverse: 5' CCTCAGTATCGCTATCACTTTC 3'	self-designed
	human CiDRE	Forward: 5' AACATGAGTGGAAATTTCACCTA 3' Reverse: 5' TGACAAGTTAATTCCAAACACGA 3'	self-designed
	human β-actin	Forward: 5' CCCTGGACTTCGAGCAAGAG 3' Reverse: 5' ACTCCATGCCCAGGAAGGAA 3'	doi:10.1038/s41598-021-95308-9

### Sheet: Antibodies
	Product Name	Source	Identifer	Usage
	Anti-SARS-CoV-2 (2019-nCoV) / COVID-19 NP antibody	Cell Engineering Corporation	Cat# CEC-076, Clone: 3A9	IHC 1:1000 IF 1:1000
	Anti-LC3B antibody	Sigma	Cat# L7543	IHC 1:1000
	IL-10 Monoclonal antibody	Proteintech	Cat# 60269-1-Ig, Clone: 8E4B6	IHC 1:200
	Human/Mouse/Rat/Hamster ACE-2 Antibody	R&D Systems	Cat# AF933	FCS 2 µg/ml
	Normal Goat IgG Control	R&D Systems	Cat# AB-108-C	FCS 2 µg/ml
	Donkey Anti-Goat IgG H&L (Alexa Fluor® 647) preadsorbed	Abcam	Cat# ab150135	FCS 1:400
	APC/Cyanine7 anti-mouse CD45 Antibody	Biolegend	Cat# 103116, Clone: 30-F11	FCS 1:100
	PE/Cyanine7 anti-mouse CD31 Antibody	Biolegend	Cat# 102418, Clone: 390	FCS 1:100
	FITC anti-mouse CD326 (Ep-CAM) Antibody	Biolegend	Cat# 118208, Clone: G8.8	FCS 1:100
	PE anti-mouse CD140a Antibody	Biolegend	Cat# 135906, Clone: APA5	FCS 1:100
	Anti-ACE2 antibody	Abcam	Cat# ab15348	IF 1:200
	Goat anti-Mouse IgG (H+L) Highly Cross-Adsorbed Secondary Antibody, Alexa Fluor™ 568	Thermo Fisher Scientific	Cat# A11031	IF 1:1000
	Goat anti-Rabbit IgG (H+L) Highly Cross-Adsorbed Secondary Antibody, Alexa Fluor™ Plus 488	Thermo Fisher Scientific	Cat# A32731	IF 1:1000
	Ultra-LEAF™ Purified anti-mouse CD210 (IL-10 R) Antibody	Biolegend	Cat# 112711, Clone: 1B1.3a	Blocking (FCS) 10 µg/ml Hamster model 400 µg/body
	Ultra-LEAF™ Purified Rat IgG1, κ Isotype Ctrl Antibody	Biolegend	Cat# 400458, Clone: RTK2071	Hamster model 400 µg/body
	Purified anti-STAT3 Antibody	Biolegend	Cat# 678002	WB 1:1000
	Phospho-Stat3 (Tyr705) (D3A7) XP® Rabbit mAb	Cell Signaling Technology	Cat# 9145S	WB 1:5000
	Anti-β-Actin Antibody (C4)	Santa Cruz Biotechnology	Cat# sc-47778	WB 1:5000
	Anti-Mouse IgG, HRP-Linked Whole Ab Sheep	Cyvita	Cat# NA931-1ML	WB 1:1000
	Human IL-10 R beta Antibody	R&D Systems	Cat# MAB874, Clone: 90220	FCS 5 µg/ml WB 1 µg/ml Blocking (WB) 1 µg/ml
	Mouse IgG1 Isotype Control	R&D Systems	Cat# MAB002, Clone: 11711	FCS 5 µg/ml
	Goat Anti-Mouse IgG H&L (PE)	Abcam	Cat# ab97024	FCS 1:1000
	Recombinant Anti-IFNAR2 Antibody (PE), Rabbit Monoclonal	Sino Biological	Cat# 10359-R122-P, Clone: 122	FCS 5 µg/ml
	PE Rabbit IgG, monoclonal [EPR25A] - Isotype Control	Abcam	Cat# ab209478, Clone: EPR25A	FCS 5 µg/ml
	PE Mouse anti-Human IFN-α[2b]	BD Pharmingen	Cat# 560097, Clone: 7N4-1	FCS 1:5
	TruStain FcX™ (anti-mouse CD16/32) Antibody	Biolegend	Cat# 101320, Clone: 93	FCS 1:50
	Human TruStain FcX™ (Fc Receptor Blocking Solution)	Biolegend	Cat# 422302	FCS 1:20

### Sheet: Reagents
	Product Name	Source	Identifer	Usage
	Cytokines
	Recombinant Mouse IL-10 (carrier-free)	Biolegend	Cat# 575806
	Recombinant Mouse IFN-α (carrier-free)	Biolegend	Cat# 752806
	Recombinant Mouse IFN-γ (carrier-free)	Biolegend	Cat# 575306
	Recombinant Human IL-10 (carrier-free)	Biolegend	Cat# 571006
	Recombinant Human IFN-α2 (carrier-free)	Biolegend	Cat# 592706
	Recombinant Human IFN-γ (carrier-free)	Biolegend	Cat# 570206
	Chemicals
	Ultrapure LPS, Salmonella minnesota	Invivogen	Cat# tlrl-smlps
	PMA	Sigma	Cat# P1585
	for lung primary cell preparation
	Collagenase type Ⅱ	Sigma	Cat# C6885
	DNase I	Roche	Cat# 52175700
	for histopathological experiments
	10% Formalin Neutral Buffer Solution	FUJIFILM Wako Chemical	Cat# 068-01663
	Dako Target Retrieval Solution (10x)	Dako	Cat# S1699
	Dako REAL Peroxidase-Blocking Solution	Dako	Cat# S2023
	M.O.M. Fluorescein Kit	Vector Laboratories	Cat# FMK-2201
	Dako REAL Antibody Diluent	Dako	Cat# S2022
	EnVision+ System- HRP Labeled Polymer Anti-Rabbit	Dako	Cat# K4003
	EnVision+ System- HRP Labeled Polymer Anti-Mouse	Dako	Cat# K4001
	Dako Liquid DAB+ Substrate Chromogen System	Dako	Cat# K3468
	PureBlu™ DAPI Nuclear Staining Dye	Bio-Rad	Cat# 1351303
	Mount-Quick Aqueous	Daido Sangyo	Cat# DM-01
	ProLong™ Diamond Antifade Mountant	Thermo Fisher Scientific	Cat# P36961
	Mayer's Hematoxylin Stain Solution	Merck Millipore	Cat# 109249
	Eosin Yellowish(water soluble)	Nacalai Tesque	Cat# 14410-42
	Acetic Acid	Nacalai Tesque	Cat# 002-19
	Azocarmine G solution	Muto Pure Chemicals	Cat# 40012
	Phosphotungstic acid, 5% solution	Muto Pure Chemicals	Cat# 40041
	Aniline blue/orange G solution	Muto Pure Chemicals	Cat# 40052
	ApopTag® Plus Peroxidase In Situ Apoptosis Kit	Merck Millipore	Cat# S7101
	for animal experiments
	Isoflurane	FUJIFILM Wako Chemical	Cat# 095-06573
	Domitor (medetomidine)	Zenoaq	N/A	0.75 µg/ml 4 µg/ml BW (g) × 10 µl /body 5 µg/ml
	Midazolam Injection (midazolam)	Sandoz	N/A
	Vetorphale (butorphanol)	Meiji Seika	N/A
	Antisedan (atipamezole)	Zenoaq	N/A	0.75 µg/ml, BW (g) × 10 µl /body
	Clodronate liposome 100	Katayama Chemical	Cat# 160-0429-1
	Control liposome	Katayama Chemical	Cat# 160-0431-1
	for cell culture experiments
	D-PBS(-) without Ca and Mg, liquid	Nacalai Tesque	Cat# 14249-95
	DMEM(4.5g/l Glucose) with L-Gln, without Sodium Pyruvate, liquid	Nacalai Tesque	Cat# 08459-64
	RPMI 1640 with L-Gln, liquid	Nacalai Tesque	Cat# 30264-56
	Fetal Bovine Serum (FBS)	Gibco	Cat# 10270-106
	Penicillin-Streptomycin Mixed Solution(Stabilized)	Nacalai Tesque	Cat# 09367-34
	2.5g/l-Trypsin Solution	Nacalai Tesque	Cat# 35555-54
	for lentivirus transduction
	Lenti-X™ Concentrator	Clontech	Cat# 631232
	RetroNectin® (Recombinant Human Fibronectin Fragment)	TaKaRa	Cat# T100B
	for transfection
	Lipofectamine™ 2000 Transfection Reagent	Thermo Fisher Scientific	Cat# 11668500
	Opti-MEM™ I Reduced Serum Medium	Gibco	Cat# 31985070
	for RNA purification, RT-PCR and qPCR
	TRIzol™ Reagent	Thermo Fisher Scientific	Cat# 15596018
	High Pure RNA Isolation Kit	Roche	Cat# 11828665001
	Monarch RNA Cleanup Kit (10 μg)	New England Biolabs	Cat# T2030L
	ReverTra Ace qPCR RT Master Mix	TOYOBO	Cat# FSQ-201
	THUNDERBIRD SYBR qPCR Mix	TOYOBO	Cat# QPS-201
	for genetic engineering experiments
	1mol/l-Tris-HCl Buffer Solution(pH 8.0)	Nacalai Tesque	Cat# 35435-11
	SDS, 20% Solution, RNase-free	Thermo Fisher Scientific	Cat# AM9820
	NaCl (5 M), RNase-free	Thermo Fisher Scientific	Cat# AM9760G
	Proteinase K	Merck Millipore	Cat# 39450-01-6
	Competent high DH5α	TOYOBO	Cat# DNA-903F
	KOD FX Neo	TOYOBO	Cat# KFX-201
	Zero Blunt™ TOPO™ PCR Cloning Kit	Thermo Fisher Scientific	Cat# 45-0245
	BamH I	TOYOBO	Cat# BAH-111
	Xho I	TOYOBO	Cat# XHO-101
	DNA Ligation Kit Ver.2.1	TaKaRa	Cat# 6022
	for western blotting
	RIPA Buffer	Nacalai Tesque	Cat# 08714-04
	Pierce™ BCA Protein Assay Kit	Thermo Fisher Scientific	Cat# 23227
	4x Laemmli Sample Buffer	Bio-Rad	Cat# 1610747
	Luminata Forte Western HRP substrate	Merck Millipore	Cat# WBLUF0500
	for flow cytometry
	SYTOX™ AADvanced™ Dead Cell Stain Kit	Thermo Fisher Scientific	Cat# S10349
	Zombie Violet™ Fixable Viability Kit	Biolegend	Cat# 77477
	Bovine Serum Albumin (BSA)	Sigma	Cat# A8022
	0.5mol/l-EDTA solution	Nacalai Tesque	Cat# 06894-14
	for electron microscopy
	EM 25% Glutaraldehyde	TAAB Laboratories Equipment	Cat# G011
	Osmium Tetroxide EM	TAAB Laboratories Equipment	Cat# O001
	TAAB 812 (Epon) Premix Kit Medium	TAAB Laboratories Equipment	Cat# T031
	for bulk RNA-seq
	TruSeq® Stranded mRNA Library Prep	Illmina	Cat# 20020594
	for long-read capture RNA-seq
	KAPA HiFi Hot Start Ready Mix	Kapa Biosystems	Cat# KK2602
	Nanopore Ligation Sequencing Kit	Oxford Nanopore Technologies	Cat# SQK-LSK109
	NEBNext Quick Ligation Module	New England Biolabs	Cat# E6056L
	NEBNext Ultra II End-Repair/dA-Tailing Module	New England Biolabs	Cat# E7546L
	for ELISA
	ELISA MAX™ Deluxe Set Human IL-10	Biolegend	Cat# 430604
	ELISA MAX™ Standard Set Human IL-6	Biolegend	Cat# 430501
	ELISA MAX™ Deluxe Set Human IFN-α2	Biolegend	Cat# 446404
	ELISA MAX™ Deluxe Set Human IFN-γ	Biolegend	Cat# 430104
	Human IL-29/IL-28B (IFN-lambda 1/3) DuoSet ELISA	R&D Systems	Cat# DY1598B-05
	ELISA MAX™ Deluxe Set Human IL-1α	Biolegend	Cat# 445804
	ELISA MAX™ Deluxe Set Human IL-1β	Biolegend	Cat# 437004
	ELISA MAX™ Standard Set Human TNF-α	Biolegend	Cat# 430201
	ELISA MAX™ Standard Set Human IL-2	Biolegend	Cat# 431801
	ELISA MAX™ Standard Set Human IL-4	Biolegend	Cat# 430301
	ELISA MAX™ Standard Set Human IL-5	Biolegend	Cat# 430401
	LEGEND MAX™ Human IL-13 ELISA Kit	Biolegend	Cat# 435207
	LEGEND MAX™ Human IL-33 ELISA Kit	Biolegend	Cat# 435907
	ELISA MAX™ Deluxe Set Human MCP-1/CCL2	Biolegend	Cat# 438804
	ELISA MAX™ Standard Set Human GM-CSF	Biolegend	Cat# 432001
	HMGB1 ELISA Kit Exp	Shino-Test Corporation	Cat# 326078738
	LEGEND MAX™ Total TGF-β1 ELISA Kit	Biolegend	Cat# 436707
	LEGEND MAX™ Human NGAL (Lipocalin-2) ELISA Kit	Biolegend	Cat# 443407
	LEGEND MAX™ Human MRP8/14 (Calprotectin) ELISA Kit	Biolegend	Cat# 439707
